# Diet-induced plasticity of life-history traits and gene expression in outbred *Drosophila melanogaster* population

**DOI:** 10.1101/2023.09.02.556027

**Authors:** Akhila Mudunuri, M Chandrakanth, Soumen Khan, Chand Sura, Nishant Kumar, Sudipta Tung

**Author notes:** Equivalent contribution (M Chandrakanth, Soumen Khan). Centre for the Advanced Study of Collective Behavior, University of Konstanz, Konstanz, Germany 78464 International Max Planck Research School for Quantitative Behavior, Ecology and Evolution, Konstanz, Germany 78464 Department of Biology, University of Konstanz, Konstanz, Germany 78464 (Akhila Mudunuri). Epigenetics Department, The Babraham Institute, Cambridge, United Kingdom, CB22 3AT (Soumen Khan). [ORCID 0000-0002-3201-3303] (Sudipta Tung). **Name and address of the corresponding author:** Sudipta Tung DBT/Wellcome Trust India Alliance Early Career Fellow Department of Biology, Ashoka University Plot No. 2, Rajiv Gandhi Education City, Post Office Rai, Near Rai Police Station, Sonipat, Rai, Haryana, India 131029. **Conflict of Interest statement** The authors declare no conflict of interest. **Author contributions:** AM, CM and ST conceived the ideas and designed methodology of the life-history assays in this study; AM, CM, CS, NK, ST collected the data; AM analysed the data. SK and ST conceived the ideas and designed methodology of the transcriptomics part in this study; SK collected the data; SK analysed the data. AM, SK and ST led the writing of the manuscript. All authors contributed critically to the drafts and gave final approval for publication. **Data availability statement** Life-history data will be available on Dryad Digital Repository upon acceptance of the manuscript. The raw data for the RNAseq experiment is submitted in GEO repository, and can be accessed using the link https://www.ncbi.nlm.nih.gov/geo/query/acc.cgi?acc=GSE241397.

## Abstract

Food is fundamental for the survival of organisms, governing growth, maintenance, and reproduction through the provision of essential macronutrients. However, access to food with optimum macronutrient composition, which will maximize the evolutionary fitness of an organism, is not always guaranteed. This leads to dietary mismatches with potential impacts on organismal performance. To understand the consequences of such dietary mismatches, we examined the effects of isocaloric diets varying in macronutrient composition on eight key organismal traits spanning across the lifespan of a large outbred *Drosophila melanogaster* population (n ∼ 2500). Our findings reveal that carbohydrate-reduced isocaloric diets correlates to accelerated pre-adult development and boosts reproductive output without impacting pre-adult viability and body size. Conversely, an elevated dietary carbohydrate content correlated to reduced lifespan in flies, evidenced by accelerated functional senescence including compromised locomotor activity and deteriorating gut integrity. Furthermore, transcriptomic analysis indicated a substantial difference in gene regulatory landscapes between flies subject to high carbohydrate vs high protein diet, with elevated protein levels indicating transcriptomes primed for reduced synthesis of fatty acids. Taken together, our study helps advance our understanding of the effect of macronutrient composition on life history traits and their interrelations, offering critical insights into potential adaptive strategies that organisms might adopt against the continual dietary imbalances prevalent in the rapidly evolving environment.
