## Supplementary for "Diet-induced plasticity of life-history traits and gene expression in outbred *Drosophila melanogaster* population": Table S3.xlsx

### Sheet: PC0.25vs0.4
Table S3. Differential Transcript Expression Statistics: P:C = 0.25 Diet vs. Baseline (P:C = 0.4) Diet
Transcript	baseMean	log2FoldChange	lfcSE	pvalue	padj	FlyBaseID
CG8147-RA	178.649	4.30781	0.981875	3.90352e-07	7.1697e-05	FBgn0043791
Cpr97Ea-RB	6.60612	3.36942	1.28249	0.000849443	0.0283198	FBgn0039480
CG3264-RB	533.657	3.19875	0.23588	3.28884e-43	3.32239e-39	FBgn0034712
CG34034-RB	9.83271	2.95903	1.24683	0.000733097	0.025804	FBgn0054034
Obp19a-RC	19.8279	2.73251	0.617764	5.82337e-07	0.000101427	FBgn0031109
Obp83a-RB	66.428	2.66515	0.316912	2.74285e-18	9.23609e-15	FBgn0011281
CG11391-RA	17.0038	2.5518	0.678473	8.82391e-06	0.000959452	FBgn0038732
Os-C-RB	39.5537	2.49625	0.442755	9.32437e-10	3.92478e-07	FBgn0010401
Obp83b-RA	33.0605	2.2937	0.450212	1.88206e-08	5.76139e-06	FBgn0010403
lush-RA	9.08049	2.26098	1.02196	0.000952065	0.0305326	FBgn0020277
CG8736-RB	53.9558	2.15751	0.381485	7.65346e-10	3.68168e-07	FBgn0033308
Gnmt-RA	49.235	2.13362	0.415789	1.32535e-08	4.31891e-06	FBgn0038074
a10-RA	32.6964	2.01199	0.434984	1.92086e-07	3.88091e-05	FBgn0011293
Jhedup-RA	37.6462	1.91382	0.453271	1.10862e-06	0.000167154	FBgn0034076
CG3290-RA	1219.11	1.90704	0.38716	3.64781e-08	1.04687e-05	FBgn0283480
CG11458-RA	34.5773	1.83499	0.517215	1.58937e-05	0.00147463	FBgn0040637
CG15533-RA	103.725	1.82203	0.324655	8.73213e-10	3.91353e-07	FBgn0039768
CG7214-RA	851.219	1.8069	0.44664	2.03391e-06	0.000277656	FBgn0031940
CG13215-RA	20.3685	1.75271	0.669147	0.000295378	0.0136877	FBgn0033592
CG11425-RA	69.9517	1.73995	0.316328	1.78928e-09	6.69454e-07	FBgn0037167
zye-RA	44.088	1.69236	0.596551	0.000150312	0.00882823	FBgn0036985
Obp28a-RA	23.7978	1.60919	0.55441	0.000141943	0.00853519	FBgn0011283
Cpr47Ea-RA	63.8959	1.59043	0.364646	5.57562e-07	9.88157e-05	FBgn0033597
CG3292-RA	23.3567	1.56701	0.552244	0.000162001	0.00935163	FBgn0034710
CG7203-RB	1034.91	1.54424	0.417353	8.41166e-06	0.000944162	FBgn0031942
CG16885-RA	92.6278	1.53897	0.365848	1.06448e-06	0.000165437	FBgn0032538
Act88F-RA	3372.13	1.53568	0.327701	1.12273e-07	2.54446e-05	FBgn0000047
Cpr100A-RA	90.9872	1.52762	0.354162	6.68555e-07	0.000112562	FBgn0039805
CG7829-RA	15.6112	1.52214	0.760264	0.00124325	0.0374904	FBgn0039703
CG45061-RA	26.5286	1.48274	0.860442	0.00176807	0.0478849	FBgn0266431
CG12869-RA	56.7557	1.47	0.495937	0.000105579	0.00679338	FBgn0033943
CG31904-RB	97.7171	1.41263	0.434985	4.14178e-05	0.00309928	FBgn0260479
CG9826-RC	27.1987	1.36559	0.737079	0.00149665	0.0423506	FBgn0034784
Act79B-RB	2579.52	1.35975	0.17903	1.51014e-15	3.05109e-12	FBgn0000045
Zasp67-RE	103.697	1.34403	0.261217	1.22117e-08	4.1121e-06	FBgn0036044
CG14445-RD	27.4373	1.34323	0.474552	0.00017164	0.00969944	FBgn0029851
Cpr97Eb-RA	60.6775	1.3432	0.459649	0.000118183	0.00739419	FBgn0039481
CG9676-RA	142.172	1.26972	0.279992	2.58586e-07	4.83747e-05	FBgn0030773
CG32686-RB	23.8951	1.23173	0.652104	0.00147292	0.0417962	FBgn0052686
CG16884-RA	48.8772	1.23135	0.449984	0.000208662	0.0110361	FBgn0028544
CG8329-RA	138.724	1.22118	0.254974	7.77467e-08	1.8265e-05	FBgn0036022
verm-RI	221.345	1.19206	0.334751	1.43594e-05	0.00136848	FBgn0261341
TpnC4-RA	1026.48	1.18073	0.200684	1.93624e-10	1.22249e-07	FBgn0033027
Cpr76Bd-RB	94.3068	1.13896	0.322984	1.64656e-05	0.00149852	FBgn0036881
Mlc2-RA	8679.39	1.13374	0.115353	4.45887e-24	2.25217e-20	FBgn0002773
Cpr62Bb-RA	59.4705	1.13233	0.337972	3.24312e-05	0.0025519	FBgn0035280
CR45161-RB	1549.67	1.10944	0.195768	6.87612e-10	3.47313e-07	FBgn0266654
fln-RA	1603.99	1.10169	0.19595	8.91022e-10	3.91353e-07	FBgn0005633
Mhc-RK	9724.43	1.03503	0.128537	4.18414e-17	1.0567e-13	FBgn0264695
CG8216-RA	36.461	1.03305	0.456357	0.000729755	0.0257762	FBgn0033358
CG8343-RA	182.886	1.00922	0.274082	9.75217e-06	0.00101024	FBgn0040502
CG32523-RA	42.2568	1.00773	0.438887	0.000668117	0.0246326	FBgn0052523
ft-RA	67.3723	0.99883	0.468673	0.000916505	0.0297857	FBgn0001075
TpnC41C-RB	410.137	0.984573	0.208878	1.13382e-07	2.54446e-05	FBgn0013348
CG4000-RA	1464.76	0.967546	0.137294	9.28294e-14	1.33966e-10	FBgn0038820
CG31955-RC	43.8606	0.945139	0.493265	0.00144125	0.0412678	FBgn0051955
CG3348-RA	191.822	0.936176	0.372944	0.000394654	0.0169651	FBgn0040609
CG42337-RC	55.6	0.93603	0.338663	0.000210214	0.0110603	FBgn0259239
Nplp3-RA	1355.73	0.935224	0.141821	2.2448e-12	2.06154e-09	FBgn0042201
CG16836-RA	201.152	0.934094	0.190155	4.16177e-08	1.10637e-05	FBgn0040735
CR45024-RA	374.434	0.918016	0.179571	1.51244e-08	4.77457e-06	FBgn0266382
Strn-Mlck-RN	3069.83	0.917057	0.158574	3.64452e-10	1.93773e-07	FBgn0265045
GstE1-RA	980.569	0.914885	0.170954	4.2234e-09	1.52374e-06	FBgn0034335
CG31760-RC	44.1365	0.914683	0.383187	0.000566143	0.0218289	FBgn0051760
up-RN	3366.33	0.911979	0.130066	1.21597e-13	1.53547e-10	FBgn0004169
ninaD-RA	264.106	0.907453	0.209982	6.96696e-07	0.000115377	FBgn0002939
wupA-RB	2301.36	0.898393	0.12951	2.07768e-13	2.33208e-10	FBgn0283471
Mlc1-RD	2584.63	0.887206	0.146211	6.5182e-11	5.48724e-08	FBgn0002772
Cyp4d14-RB	84.597	0.883341	0.279234	6.18332e-05	0.0044617	FBgn0023541
CG13321-RB	1105.66	0.880708	0.175435	2.44884e-08	7.27594e-06	FBgn0033787
CG43129-RE	52.2433	0.849371	0.366732	0.000683988	0.025035	FBgn0262599
CG10592-RA	508.791	0.848329	0.180721	1.24877e-07	2.65319e-05	FBgn0035619
Prm-RA	3173.68	0.847549	0.152493	1.36837e-09	5.52932e-07	FBgn0003149
CG14120-RA	478.135	0.846227	0.175985	7.15786e-08	1.72164e-05	FBgn0036321
CG13309-RA	861.737	0.842518	0.142246	1.5235e-10	1.02603e-07	FBgn0035933
CG31288-RA	298.532	0.841995	0.269389	6.89529e-05	0.00480388	FBgn0051288
serp-RC	212.821	0.837066	0.365636	0.000689672	0.0250638	FBgn0260653
Tm2-RA	2657.64	0.81744	0.12171	9.86547e-13	9.96609e-10	FBgn0004117
svp-RC	278.44	0.817374	0.236	2.25006e-05	0.00193678	FBgn0003651
CG33301-RB	362.892	0.81311	0.240683	2.99338e-05	0.00243472	FBgn0053301
CG9090-RA	3180.91	0.812899	0.177226	2.01415e-07	3.98959e-05	FBgn0034497
CR45479-RA	93.536	0.812563	0.259898	7.13891e-05	0.00490594	FBgn0267035
CG9498-RA	281.968	0.802689	0.30492	0.000299768	0.0137337	FBgn0031801
Gasp-RB	144.98	0.801221	0.297553	0.000256643	0.0124048	FBgn0026077
CG4607-RA	388.568	0.799597	0.30248	0.000291638	0.0135766	FBgn0029932
Prat2-RB	1172.01	0.792462	0.216441	1.1029e-05	0.0010817	FBgn0041194
CanA1-RB	74.3812	0.788055	0.350391	0.000791229	0.0272711	FBgn0010015
Smvt-RA	355.091	0.780936	0.208445	7.95754e-06	0.000903226	FBgn0039873
CG9297-RC	2531.55	0.77619	0.183383	1.0848e-06	0.00016604	FBgn0038181
retinin-RA	1029.02	0.771675	0.132919	3.31197e-10	1.93773e-07	FBgn0040074
CG33521-RA	800.549	0.768269	0.133049	3.54368e-10	1.93773e-07	FBgn0250819
CG9451-RB	122.322	0.764688	0.322362	0.000591617	0.0224681	FBgn0036876
Scp1-RB	3170.43	0.764151	0.347211	0.000827929	0.0277865	FBgn0020908
CG15534-RA	238.885	0.762737	0.241554	6.44757e-05	0.00455478	FBgn0039769
CG15617-RA	110.091	0.760598	0.319489	0.000587124	0.0223816	FBgn0034151
LKR-RB	224.534	0.74892	0.327609	0.000722714	0.0257072	FBgn0035610
CG1695-RC	62.9951	0.742458	0.316752	0.000663434	0.0245495	FBgn0031116
Act87E-RC	1119.39	0.74177	0.16823	5.00372e-07	9.02636e-05	FBgn0000046
CG34172-RA	373.808	0.73718	0.232834	6.44369e-05	0.00455478	FBgn0085201
Unc-89-RG	1703.89	0.733014	0.167631	5.94771e-07	0.000101837	FBgn0053519
Cyp313a1-RA	195.564	0.732537	0.177868	1.84356e-06	0.000255118	FBgn0038236
Obp56e-RB	181.457	0.73106	0.334499	0.000918376	0.0297857	FBgn0034471
NnaD-RJ	214.006	0.721875	0.241775	0.000115174	0.00727178	FBgn0265726
nAChRbeta1-RA	169.738	0.721301	0.243403	0.000125431	0.00767939	FBgn0000038
mspo-RB	112.195	0.720192	0.276239	0.000340278	0.0152101	FBgn0020269
CG7882-RC	622.009	0.715609	0.154019	1.67384e-07	3.45084e-05	FBgn0033047
CR44509-RA	172.814	0.712775	0.336218	0.00106577	0.033645	FBgn0265702
Obp19d-RA	500.397	0.712575	0.150741	1.15863e-07	2.54446e-05	FBgn0011280
GV1-RA	102.936	0.71007	0.275054	0.000368448	0.0160805	FBgn0027790
ple-RC	226.789	0.708883	0.190913	9.27592e-06	0.000986372	FBgn0005626
Kaz1-ORFB-RE	97.8238	0.70884	0.252586	0.000198115	0.0105335	FBgn0063923
CG5150-RA	339.433	0.705704	0.177339	3.23426e-06	0.000408407	FBgn0035620
CG1674-RB	647.129	0.697259	0.152257	2.35215e-07	4.56951e-05	FBgn0039897
tn-RF	821.207	0.696079	0.17335	2.77115e-06	0.000358899	FBgn0265356
CG45782-RA	64.6155	0.691272	0.328734	0.00115005	0.0356373	FBgn0267429
CG12105-RB	180.482	0.689854	0.217534	6.61177e-05	0.00463834	FBgn0035241
Gpo-1-RB	2913.85	0.686157	0.174025	3.94434e-06	0.000485924	FBgn0022160
kdn-RB	7464.55	0.683397	0.112632	7.16034e-11	5.56413e-08	FBgn0261955
IM2-RA	287.364	0.680204	0.278308	0.00052285	0.0205519	FBgn0025583
Gad1-RB	387.072	0.674757	0.195635	2.55091e-05	0.00211224	FBgn0004516
CG3088-RA	216.171	0.673566	0.306576	0.000932725	0.0301035	FBgn0036015
Zasp52-RN	3329.81	0.670959	0.160621	1.45895e-06	0.000210547	FBgn0265991
CG34327-RA	392.6	0.664611	0.315524	0.00112734	0.0352582	FBgn0085356
CG6282-RB	65.4588	0.661115	0.318042	0.00123358	0.0373104	FBgn0035914
Cpr73D-RB	66.0861	0.653727	0.319209	0.00130723	0.0391859	FBgn0036680
Ca-alpha1D-RH	288.861	0.653341	0.18239	1.59814e-05	0.00147463	FBgn0001991
Fmo-2-RA	569.375	0.65001	0.236271	0.000237092	0.0117985	FBgn0033079
RyR-RJ	870.545	0.646053	0.16505	4.4111e-06	0.000524246	FBgn0011286
TM4SF-RC	158.924	0.645181	0.190802	3.33941e-05	0.00257517	FBgn0020372
dsx-RA	299.628	0.641965	0.315494	0.00132033	0.039361	FBgn0000504
fkh-RD	187.056	0.641732	0.209366	9.41948e-05	0.0062539	FBgn0000659
CG15412-RC	146.931	0.639798	0.251616	0.000425314	0.0178279	FBgn0031528
CG11407-RA	95.8068	0.63925	0.283747	0.00085223	0.0283198	FBgn0038733
GstS1-RA	1611.5	0.632325	0.086735	1.8016e-14	3.0333e-11	FBgn0010226
Nckx30C-RF	371.765	0.628996	0.180198	2.28149e-05	0.00193678	FBgn0028704
jp-RB	695.124	0.628684	0.133087	1.26067e-07	2.65319e-05	FBgn0032129
CG42319-RE	384.871	0.626181	0.192628	5.22919e-05	0.00385586	FBgn0259219
Ef1alpha100E-RD	664.15	0.62058	0.126386	4.9812e-08	1.22732e-05	FBgn0000557
2mit-RB	74.7295	0.619931	0.312399	0.00151961	0.0425067	FBgn0260793
RIC-3-RP	268.273	0.612653	0.180508	3.25871e-05	0.0025519	FBgn0050296
TpnC25D-RB	175.688	0.612396	0.180509	3.31701e-05	0.00257517	FBgn0031692
MtnA-RB	1771.53	0.609419	0.151042	2.74947e-06	0.000358899	FBgn0002868
Cda5-RF	203.184	0.609405	0.247614	0.000526055	0.0205977	FBgn0051973
CG31974-RC	430.267	0.603721	0.177289	3.09797e-05	0.00248379	FBgn0051974
CG33978-RF	125.103	0.603348	0.283954	0.00114473	0.0355818	FBgn0053978
CG9717-RA	196.965	0.601332	0.233646	0.000399202	0.0170879	FBgn0039789
ninaC-RB	1496.22	0.599493	0.122282	4.55232e-08	1.15791e-05	FBgn0002938
Cyt-b5-r-RB	3086.64	0.597522	0.107163	1.6264e-09	6.31918e-07	FBgn0000406
CG9170-RC	88.7616	0.597223	0.287274	0.00128677	0.0386874	FBgn0030716
CG17352-RE	283.742	0.593985	0.1703	2.36838e-05	0.00199378	FBgn0035880
eys-RF	236.777	0.592382	0.198109	0.000125215	0.00767939	FBgn0031414
Zasp66-RE	2265.91	0.590644	0.148307	3.58978e-06	0.000447703	FBgn0035917
CG34148-RC	897.014	-0.625269	0.120551	1.15325e-08	4.0173e-06	FBgn0083984
CG42255-RB	75.7101	-0.714308	0.32708	0.000907917	0.0297785	FBgn0259140
CR45955-RA	201.242	-0.813739	0.24384	3.44758e-05	0.00262597	FBgn0267617
Sodh-1-RA	506.299	-0.884872	0.148421	1.26306e-10	9.11387e-08	FBgn0024289
CG32444-RA	604.97	-0.901173	0.210433	8.1981e-07	0.000131456	FBgn0043783
CG1979-RA	137.191	-1.05862	0.256043	1.55983e-06	0.000221935	FBgn0026563
CG42807-RB	258.801	-1.2439	0.290468	7.59497e-07	0.000123749	FBgn0261989
CG2962-RA	30.2848	-3.47331	0.866941	3.00299e-06	0.000384003	FBgn0030186
