## Supplementary for "Diet-induced plasticity of life-history traits and gene expression in outbred *Drosophila melanogaster* population": Table S4.xlsx

### Sheet: PC0.55vs0.4
Table S4. Differential Transcript Expression Statistics: P:C = 0.55 Diet vs. Baseline (P:C = 0.4) Diet
Transcript	baseMean	log2FoldChange	lfcSE	pvalue	padj	FlybaseID
CG2962-RA	26.4568	-4.45472	1.01017	8.1064e-07	0.000585855	FBgn0030186
CR45215-RA	504.226	-0.637367	0.196407	3.99072e-05	0.0163433	FBgn0266742
CG43074-RA	546.696	-0.606648	0.165376	8.94328e-06	0.00499442	FBgn0262484
Mal-A2-RA	182.101	0.606918	0.185365	3.70795e-05	0.0157089	FBgn0002569
CG9498-RA	226.557	0.611055	0.201974	8.32985e-05	0.0310123	FBgn0031801
Obp99a-RB	1335.19	0.628918	0.167629	6.72283e-06	0.00406909	FBgn0039678
CG9914-RB	1762.44	0.629843	0.10584	1.19473e-10	2.44641e-07	FBgn0286508
Prat2-RB	988.306	0.634744	0.198406	4.73442e-05	0.0181772	FBgn0041194
Mal-A4-RA	197.448	0.654679	0.204648	4.70313e-05	0.0181772	FBgn0033294
Amy-p-RB	4925.08	0.725076	0.146371	3.03094e-08	2.86447e-05	FBgn0000079
Sodh-1-RA	812.921	0.727437	0.132521	1.77939e-09	2.73271e-06	FBgn0024289
CG9466-RB	1167.94	0.772446	0.12702	5.24535e-11	1.28889e-07	FBgn0032068
CG9468-RA	2039.99	0.774213	0.166995	1.42948e-07	0.000109766	FBgn0032069
CG18179-RA	100.823	0.832401	0.248122	2.82184e-05	0.0127371	FBgn0036023
Mal-A1-RA	1210.54	0.929535	0.183942	1.81486e-08	1.85811e-05	FBgn0002570
CG3699-RA	263.911	1.03829	0.199405	8.40373e-09	1.03248e-05	FBgn0040349
CG3739-RB	131.291	1.13551	0.277076	1.6465e-06	0.00106468	FBgn0038702
CG15533-RA	73.1172	1.30555	0.349188	6.95514e-06	0.00406909	FBgn0039768
Lsp2-RB	6973.46	1.32821	0.131024	1.73039e-25	1.06298e-21	FBgn0002565
CR11538-RC	6545.84	1.33344	0.129839	5.95694e-26	7.3187e-22	FBgn0017424
Mal-A7-RB	162.85	1.54366	0.27701	1.10232e-09	1.93473e-06	FBgn0033296
pirk-RB	60.7417	1.60169	0.474668	2.62625e-05	0.01241	FBgn0034647
CG8093-RB	172.287	1.6087	0.222994	2.6524e-14	8.14685e-11	FBgn0033999
CG9465-RB	19.5852	2.14529	0.579787	9.51352e-06	0.00508187	FBgn0032067
CG9463-RB	162.955	2.44669	0.271125	8.67574e-21	3.553e-17	FBgn0032066
