## Supplementary for "Diet-induced plasticity of life-history traits and gene expression in outbred *Drosophila melanogaster* population": Table S5.xlsx

### Sheet: PC0.7vs0.4
Table S5. Differential Transcript Expression Statistics: P:C = 0.7 Diet vs. Baseline (P:C = 0.4) Diet
Unnamed: 0	baseMean	log2FoldChange	lfcSE	pvalue	padj	FlybaseID
CG3264-RB	57.1824	-5.06129	0.57258	2.72323e-19	8.09527e-16	FBgn0034712
Acp65Aa-RA	35.6171	-4.36422	0.76702	9.43695e-10	1.87019e-07	FBgn0020765
dila-RC	30.9545	-4.22284	0.778592	3.19927e-09	5.48674e-07	FBgn0033447
Hr38-RD	118.633	-2.7216	0.712562	4.62825e-06	0.000234515	FBgn0014859
CG17234-RA	47.2395	-2.31992	0.414565	1.16773e-09	2.16954e-07	FBgn0042187
CG4830-RA	145.565	-2.09974	0.258106	2.83412e-17	3.28483e-14	FBgn0037996
CG14205-RA	113.133	-1.81194	0.253003	4.51131e-14	1.67633e-11	FBgn0031034
CG7214-RA	237.547	-1.70411	0.280132	6.03179e-11	1.5369e-08	FBgn0031940
Cpr100A-RA	30.148	-1.62428	0.467414	1.95247e-05	0.000753773	FBgn0039805
CG5550-RB	54.8778	-1.51784	0.344484	4.53473e-07	3.55398e-05	FBgn0034160
CG7203-RB	347.322	-1.48676	0.225507	2.21296e-12	6.16725e-10	FBgn0031942
CG32751-RB	53.2204	-1.46021	0.386781	7.0082e-06	0.000329717	FBgn0052751
CG3290-RA	348.972	-1.45408	0.191634	1.51396e-15	1.12513e-12	FBgn0283480
CG17562-RA	142.432	-1.4436	0.278327	1.10552e-08	1.56493e-06	FBgn0038449
CG10182-RA	57.2793	-1.43772	0.428663	3.52856e-05	0.00116117	FBgn0039091
CR45215-RA	523.171	-1.35847	0.158836	6.3116e-19	1.12574e-15	FBgn0266742
CG43402-RB	127.829	-1.3521	0.210542	6.92763e-12	1.81708e-09	FBgn0263321
Act88F-RA	1198.21	-1.29389	0.343991	7.20751e-06	0.000331322	FBgn0000047
sr-RD	61.9429	-1.27374	0.353424	1.36391e-05	0.000563119	FBgn0003499
CG13905-RB	64.7289	-1.27222	0.400019	5.40525e-05	0.00163226	FBgn0035176
PGRP-LF-RA	45.1496	-1.23691	0.460456	0.000261442	0.00544752	FBgn0035977
Nep4-RA	92.6826	-1.20554	0.31275	5.44158e-06	0.000266637	FBgn0038818
CR45015-RA	145.039	-1.16977	0.267979	5.7469e-07	4.34178e-05	FBgn0266371
CG30025-RA	187.68	-1.16369	0.306444	7.0247e-06	0.000329717	FBgn0050025
thetaTry-RA	1484.19	-1.16249	0.302844	5.59798e-06	0.000272802	FBgn0011555
CG31272-RA	268.022	-1.15035	0.195881	2.15624e-10	4.69007e-08	FBgn0051272
CG4213-RB	146.293	-1.13724	0.230318	4.26791e-08	5.14341e-06	FBgn0031251
Cpr49Ae-RA	619.084	-1.13605	0.190277	1.26439e-10	2.96733e-08	FBgn0033728
CG13325-RB	37.3948	-1.127	0.462265	0.000520176	0.00892101	FBgn0033792
Cyp4p1-RA	56.7647	-1.0853	0.352196	8.46549e-05	0.00224021	FBgn0015037
Cpr76Bd-RB	41.0507	-1.06969	0.426031	0.000474458	0.00836788	FBgn0036881
CG2217-RA	82.2569	-1.06268	0.399682	0.000300238	0.00600341	FBgn0027544
CG31904-RB	34.913	-1.03024	0.659184	0.00285199	0.0288368	FBgn0260479
Cht9-RA	253.973	-1.01893	0.197335	1.28871e-08	1.76811e-06	FBgn0034582
CG1648-RC	1626.18	-1.0179	0.125437	2.9467e-17	3.28483e-14	FBgn0033446
CR45161-RB	761.663	-1.01164	0.191156	6.53906e-09	9.88396e-07	FBgn0266654
CG17192-RA	766.447	-1.00803	0.135741	6.33616e-15	3.82957e-12	FBgn0039472
fln-RA	792.601	-1.00273	0.190312	7.37071e-09	1.09553e-06	FBgn0005633
Cyp6a8-RA	101.367	-1.00099	0.318702	7.23514e-05	0.00198532	FBgn0013772
CG6870-RB	170.423	-0.983423	0.25795	6.58524e-06	0.000312379	FBgn0032652
CG14022-RB	127.409	-0.978891	0.23268	1.33378e-06	8.81086e-05	FBgn0031700
CR44703-RA	218.455	-0.976468	0.204987	1.01825e-07	1.09407e-05	FBgn0265914
PGRP-SC2-RA	331.504	-0.9735	0.224717	7.5123e-07	5.49136e-05	FBgn0043575
CG10096-RD	532.282	-0.968102	0.160815	1.03277e-10	2.48925e-08	FBgn0038032
TpnC4-RA	491.127	-0.965841	0.203831	1.16656e-07	1.2097e-05	FBgn0033027
Gycalpha99B-RA	61.1681	-0.959121	0.32251	0.000134055	0.00321561	FBgn0013972
CG14820-RA	165.391	-0.952327	0.203266	1.53576e-07	1.48869e-05	FBgn0035718
Peritrophin-15a-RA	277.009	-0.950709	0.175818	3.91517e-09	6.51032e-07	FBgn0040959
CG33109-RA	457.41	-0.946943	0.214095	5.33385e-07	4.10062e-05	FBgn0053109
Npc2f-RA	128.254	-0.931593	0.238774	4.82613e-06	0.000241794	FBgn0039154
CG31233-RB	2180.94	-0.931342	0.0935194	1.41245e-24	1.25962e-20	FBgn0051233
CG34327-RA	224.611	-0.9309	0.23474	3.79079e-06	0.000201229	FBgn0085356
CG43673-RA	512.927	-0.929581	0.121648	1.30005e-15	1.05398e-12	FBgn0263748
Mlc2-RA	4430.91	-0.923098	0.107476	5.13647e-19	1.12574e-15	FBgn0002773
CG15695-RA	46.3358	-0.920162	0.383075	0.000640504	0.0102734	FBgn0038832
CG4461-RA	460.507	-0.917873	0.174241	8.80753e-09	1.28763e-06	FBgn0035982
CG5379-RA	26.8714	-0.917649	0.610357	0.00331865	0.0319263	FBgn0038956
CG12057-RA	3762.9	-0.903956	0.133983	9.28017e-13	3.06521e-10	FBgn0030098
CG11911-RA	1643.55	-0.90124	0.125302	3.98726e-14	1.54602e-11	FBgn0031249
Oatp58Dc-RB	303.689	-0.899923	0.17843	2.66629e-08	3.3025e-06	FBgn0034716
salm-RB	55.6785	-0.893572	0.410496	0.00108911	0.0148467	FBgn0261648
Lsd-1-RC	1144.06	-0.887732	0.131905	1.03567e-12	3.18487e-10	FBgn0039114
CG17239-RB	159.55	-0.880441	0.253003	2.55853e-05	0.00093512	FBgn0042186
pgant4-RC	107.036	-0.878804	0.270184	5.51626e-05	0.00165081	FBgn0051956
CG8785-RB	199.126	-0.876787	0.210227	1.66529e-06	0.000103567	FBgn0033760
CG14687-RA	150.852	-0.874755	0.227127	6.27247e-06	0.000300741	FBgn0037835
LysP-RA	417.979	-0.865144	0.212444	2.4968e-06	0.000143673	FBgn0004429
CG32633-RA	260.319	-0.86406	0.169685	2.01576e-08	2.56808e-06	FBgn0052633
Jon66Ci-RA	44.3821	-0.861779	0.601101	0.0038077	0.0346038	FBgn0035886
prom-RB	56.636	-0.861165	0.350376	0.000584861	0.00960401	FBgn0259210
CG7881-RB	133.839	-0.860933	0.231364	1.04203e-05	0.000448927	FBgn0033048
CG14606-RA	61.4392	-0.856031	0.42052	0.0014677	0.0182297	FBgn0037485
NAAT1-RA	220.194	-0.854627	0.214039	3.71989e-06	0.000199877	FBgn0029762
Pebp1-RA	1830.21	-0.850889	0.10972	5.81398e-16	5.761e-13	FBgn0038973
CG17560-RA	519.297	-0.845428	0.194883	8.26129e-07	5.94146e-05	FBgn0038450
Jon65Aii-RA	1035.09	-0.84129	0.101377	7.04874e-18	1.04768e-14	FBgn0035666
CG13026-RC	59.8704	-0.839939	0.400683	0.00130959	0.0167941	FBgn0036656
Ag5r2-RA	521.046	-0.839889	0.115654	2.49385e-14	1.05905e-11	FBgn0020508
CG2022-RB	170.723	-0.839392	0.23619	1.9318e-05	0.000752305	FBgn0037292
CG10943-RA	59.7627	-0.834203	0.342517	0.00063209	0.0101935	FBgn0036320
CG17571-RB	1989.22	-0.833415	0.109468	1.77537e-15	1.21791e-12	FBgn0259998
CG5773-RC	298.221	-0.825478	0.184242	4.49704e-07	3.55398e-05	FBgn0034290
Mdr50-RA	244.723	-0.822861	0.199968	2.16773e-06	0.000128468	FBgn0010241
CG6048-RA	71.9301	-0.822768	0.33136	0.000541648	0.00920079	FBgn0029827
CG7567-RA	145.939	-0.820573	0.222129	1.23289e-05	0.000523567	FBgn0039670
CG30031-RA	549.412	-0.816402	0.198821	2.34595e-06	0.00013674	FBgn0050031
CG1552-RC	77.577	-0.815173	0.331708	0.000615528	0.0100169	FBgn0030258
Mlc1-RD	1496.73	-0.814037	0.14457	1.13335e-09	2.15047e-07	FBgn0002772
e-RA	55.243	-0.809935	0.34903	0.000845186	0.0124502	FBgn0000527
CG8834-RA	1237.71	-0.80617	0.111325	2.89753e-14	1.17455e-11	FBgn0033733
Jon65Ai-RB	2572.98	-0.799678	0.138849	5.5227e-10	1.14538e-07	FBgn0035667
CG9815-RA	26.4947	-0.798504	0.624634	0.00472947	0.039814	FBgn0034861
CG34172-RA	220.749	-0.798058	0.247615	6.50804e-05	0.0018425	FBgn0085201
Jon99Fi-RA	6657.9	-0.79709	0.108792	1.60009e-14	7.92755e-12	FBgn0039778
LM408-RB	2292.4	-0.795518	0.108925	1.80704e-14	8.05757e-12	FBgn0027611
IM3-RB	591.388	-0.794796	0.200241	4.08216e-06	0.000212567	FBgn0040736
CG10086-RA	107.424	-0.793668	0.260047	0.000116046	0.00286675	FBgn0037517
CG7025-RA	116.901	-0.793598	0.24014	4.96759e-05	0.00151716	FBgn0031930
CG16904-RA	1439.92	-0.790542	0.150295	9.05319e-09	1.3022e-06	FBgn0037763
CG6723-RA	33.6981	-0.789613	0.533767	0.00388994	0.0348999	FBgn0037895
CG8358-RA	35.0699	-0.789395	0.516587	0.00376686	0.0343485	FBgn0037727
CG4259-RB	114.027	-0.782529	0.282463	0.000263693	0.0054622	FBgn0031389
CG14949-RA	61.9181	-0.779004	0.335291	0.000874313	0.0126783	FBgn0035358
CG5246-RA	166.078	-0.776734	0.224706	2.89577e-05	0.00102478	FBgn0038484
CG9993-RA	43.5735	-0.769697	0.454892	0.00292542	0.0293938	FBgn0034553
CG4783-RB	131.81	-0.769072	0.244835	8.64168e-05	0.0022541	FBgn0038756
Muc68D-RB	3355.62	-0.766875	0.11411	1.23075e-12	3.65861e-10	FBgn0036203
CG31198-RA	3496.6	-0.765436	0.0823273	9.99171e-22	4.4553e-18	FBgn0051198
CG16762-RA	87.5309	-0.764457	0.306136	0.000568118	0.00941724	FBgn0035343
CG1698-RB	169.666	-0.764099	0.20171	9.08668e-06	0.000402458	FBgn0033443
IP3K2-RH	928.694	-0.763236	0.161263	1.36479e-07	1.35235e-05	FBgn0283680
Jon44E-RA	275.371	-0.760718	0.199647	8.59338e-06	0.000387049	FBgn0001285
Proc-RA	97.9246	-0.759156	0.330508	0.000949134	0.0135865	FBgn0045038
CG42795-RE	158.019	-0.758885	0.200553	9.11601e-06	0.000402458	FBgn0261928
ltl-RB	233.496	-0.75769	0.186228	2.94916e-06	0.00016646	FBgn0268063
CG4835-RB	50.1728	-0.757193	0.443904	0.00309223	0.0304377	FBgn0035607
AkhR-RC	307.101	-0.756846	0.166677	3.64758e-07	2.96991e-05	FBgn0025595
CG31663-RC	248.866	-0.756837	0.231962	6.01211e-05	0.00174645	FBgn0051663
List-RC	44.7472	-0.752568	0.479937	0.00351455	0.0329577	FBgn0034381
nub-RB	115.152	-0.751787	0.273378	0.000303071	0.006033	FBgn0085424
CG7910-RA	1302.95	-0.751584	0.173708	9.44795e-07	6.6344e-05	FBgn0037547
Jon65Aiii-RA	14318.1	-0.748484	0.100273	6.44131e-15	3.82957e-12	FBgn0035665
oys-RE	21950	-0.747174	0.108056	4.8889e-13	1.74397e-10	FBgn0033476
gammaTry-RA	355.396	-0.747031	0.22869	6.13153e-05	0.00175823	FBgn0010359
Nplp1-RA	141.839	-0.746064	0.226762	5.6094e-05	0.00166749	FBgn0035092
CG33301-RB	209.987	-0.745164	0.242081	0.000108122	0.0027139	FBgn0053301
Jon65Aiv-RA	21705.8	-0.73721	0.108211	9.93586e-13	3.16457e-10	FBgn0250815
Mec2-RA	199.117	-0.736482	0.175176	1.61587e-06	0.000103567	FBgn0030993
Apoltp-RC	2437.35	-0.732879	0.123054	1.76332e-10	4.03214e-08	FBgn0032136
Unc-115b-RD	130.031	-0.732353	0.372967	0.00198244	0.0222104	FBgn0260463
Snap25-RA	153.327	-0.730891	0.218392	4.74303e-05	0.0014739	FBgn0011288
CG31323-RA	414.232	-0.73059	0.140264	1.24951e-08	1.74111e-06	FBgn0051323
CG10550-RB	366.951	-0.727511	0.149028	6.92945e-08	7.82238e-06	FBgn0039321
Alk-RB	143.647	-0.726214	0.269221	0.000356539	0.00673646	FBgn0040505
CG42319-RE	245.674	-0.724589	0.223788	6.87621e-05	0.00190441	FBgn0259219
Lsp1gamma-RA	38.3463	-0.722717	0.560066	0.00526752	0.0430181	FBgn0002564
CG34109-RC	47.5332	-0.722341	0.400019	0.0026817	0.0277317	FBgn0083945
CG40486-RC	89.5154	-0.721473	0.298107	0.000708125	0.0111003	FBgn0263830
twi-RC	94.0455	-0.719816	0.325011	0.0012233	0.0161621	FBgn0003900
Cyp4ad1-RA	116.908	-0.719652	0.234785	0.0001194	0.0029173	FBgn0033292
CG5001-RB	160.016	-0.71873	0.200051	2.01291e-05	0.000767143	FBgn0031322
CG11378-RB	328.152	-0.718618	0.166894	1.0335e-06	7.0357e-05	FBgn0040364
spheroide-RA	262.293	-0.717388	0.154849	2.3542e-07	2.05831e-05	FBgn0030774
futsch-RF	358.788	-0.715305	0.184336	6.45745e-06	0.000307955	FBgn0259108
CG3906-RA	1194.85	-0.710188	0.116221	7.06287e-11	1.74963e-08	FBgn0034871
CG9897-RB	92.0707	-0.708984	0.335383	0.0015372	0.0187278	FBgn0034807
Lip4-RC	215.504	-0.70788	0.222464	8.14449e-05	0.00217463	FBgn0032264
Zip71B-RB	170.277	-0.707331	0.295242	0.000779155	0.0117914	FBgn0036461
CG4562-RC	1322.81	-0.701291	0.0909179	9.37032e-16	8.35645e-13	FBgn0038740
w-RA	124.618	-0.701216	0.244324	0.000226504	0.00487913	FBgn0003996
CG18404-RA	310.459	-0.697346	0.190765	1.63167e-05	0.000649608	FBgn0039761
CG8773-RB	629.977	-0.695398	0.134171	1.48118e-08	1.91437e-06	FBgn0038135
Tm2-RA	1648.9	-0.694312	0.120334	5.71811e-10	1.15896e-07	FBgn0004117
CG15155-RA	209.661	-0.694177	0.194894	2.22991e-05	0.000846226	FBgn0032669
nAChRalpha7-RD	61.1256	-0.693255	0.339623	0.00174259	0.0205019	FBgn0086778
CG6508-RA	175.944	-0.689395	0.316281	0.0013309	0.0169314	FBgn0032303
wupA-RB	1375.05	-0.686924	0.134067	2.12536e-08	2.66957e-06	FBgn0283471
CG43074-RA	645.761	-0.686227	0.162627	1.64809e-06	0.000103567	FBgn0262484
CG42492-RE	219.988	-0.68592	0.195379	2.71802e-05	0.000985336	FBgn0259994
CG5322-RB	156.811	-0.68587	0.246222	0.000290252	0.00584496	FBgn0032253
Tsp5D-RC	57.8185	-0.685646	0.383524	0.00279759	0.0284804	FBgn0029837
Zasp67-RE	45.2992	-0.684219	0.462861	0.00441049	0.0379257	FBgn0036044
Irk3-RA	305.329	-0.683427	0.184015	1.29693e-05	0.000545568	FBgn0032706
CG12605-RD	68.5908	-0.680234	0.309821	0.00132183	0.0168642	FBgn0035481
trn-RB	65.2215	-0.679379	0.46291	0.00432876	0.0374068	FBgn0010452
CG14645-RA	2913.85	-0.678791	0.0923893	1.4817e-14	7.7728e-12	FBgn0040687
CG11672-RB	150.389	-0.675842	0.222369	0.000136129	0.00325468	FBgn0037563
v(2)k05816-RB	2272.81	-0.67485	0.279638	0.000785842	0.0118381	FBgn0042627
CG34376-RA	427.718	-0.672996	0.161428	2.07893e-06	0.000124429	FBgn0085405
TpnC41C-RB	225.819	-0.670297	0.24824	0.000382825	0.00717235	FBgn0013348
CG44014-RA	349.536	-0.667111	0.157105	1.41552e-06	9.21433e-05	FBgn0264776
Strn-Mlck-RN	1812.05	-0.666698	0.142594	1.88578e-07	1.72255e-05	FBgn0265045
Mur29B-RA	132.969	-0.665383	0.281959	0.000936915	0.0134765	FBgn0051901
CG34324-RA	3849.02	-0.662985	0.0966345	5.214e-13	1.7884e-10	FBgn0085353
ndl-RA	1241.27	-0.6614	0.156658	1.66923e-06	0.000103567	FBgn0002926
l(2)efl-RC	365.197	-0.660261	0.147757	5.68454e-07	4.33289e-05	FBgn0011296
PIP82-RA	116.719	-0.660148	0.238351	0.000316943	0.0061849	FBgn0024943
TpnC25D-RB	114.856	-0.659748	0.249041	0.000436807	0.00786958	FBgn0031692
CG8654-RD	365.708	-0.658765	0.139038	1.62125e-07	1.53812e-05	FBgn0034479
mesh-RC	999.111	-0.657213	0.118231	2.01241e-09	3.6626e-07	FBgn0051004
CG9458-RA	266.722	-0.656139	0.218577	0.00016166	0.00368717	FBgn0037765
jdp-RB	145.961	-0.654448	0.239881	0.000354311	0.00670859	FBgn0027654
CG5065-RA	866.632	-0.654176	0.115085	1.0154e-09	1.96856e-07	FBgn0034145
CG8774-RB	514.815	-0.653155	0.136109	1.16514e-07	1.2097e-05	FBgn0038136
CG15412-RC	90.2381	-0.652572	0.353217	0.00263268	0.0273639	FBgn0031528
Idgf1-RA	414.316	-0.650069	0.207821	0.000107881	0.0027139	FBgn0020416
TotA-RA	125.926	-0.649066	0.277239	0.000964467	0.013696	FBgn0028396
CG6225-RA	58.5852	-0.647616	0.374637	0.00332852	0.0319288	FBgn0038072
CG5023-RA	292.14	-0.647003	0.181226	2.39028e-05	0.00088085	FBgn0038774
dsb-RD	208.887	-0.645972	0.21073	0.000128403	0.00311167	FBgn0035290
CG15201-RA	114.487	-0.645515	0.260446	0.000705325	0.0111003	FBgn0030272
CG43729-RR	481.341	-0.641633	0.192585	5.58959e-05	0.00166716	FBgn0263980
nSyb-RK	407.071	-0.641283	0.1364	1.89291e-07	1.72255e-05	FBgn0013342
trp-RB	938.006	-0.640652	0.133694	1.20933e-07	1.2359e-05	FBgn0003861
Muc12Ea-RA	1338.96	-0.639566	0.158554	3.84413e-06	0.000202852	FBgn0052602
zetaTry-RA	266.566	-0.639216	0.16875	1.01172e-05	0.000440123	FBgn0011556
stnB-RF	333.628	-0.636978	0.182284	3.14821e-05	0.00109587	FBgn0016975
CG3344-RA	471.609	-0.636552	0.135454	1.97696e-07	1.76348e-05	FBgn0035154
Lectin-galC1-RB	144.515	-0.635245	0.335392	0.00255773	0.0267408	FBgn0016675
Nmdmc-RA	1573.97	-0.633928	0.11664	4.195e-09	6.76192e-07	FBgn0010222
CG5778-RA	404.292	-0.632479	0.158571	4.59039e-06	0.000233926	FBgn0038930
CG42508-RB	84.1671	-0.629068	0.301598	0.00175965	0.0206482	FBgn0260234
Cyp6w1-RA	332	-0.623411	0.203924	0.000143753	0.00336481	FBgn0033065
CG3868-RA	1097.25	-0.622656	0.107317	5.20762e-10	1.10575e-07	FBgn0036422
CG13868-RB	2845.88	-0.622094	0.137072	4.31425e-07	3.46617e-05	FBgn0034501
hebe-RF	604.244	-0.622076	0.126435	6.66778e-08	7.62349e-06	FBgn0033448
CG31743-RA	335.899	-0.621046	0.173569	2.30874e-05	0.000858833	FBgn0032618
CG9682-RC	438.397	-0.618127	0.174433	2.78229e-05	0.00100455	FBgn0039760
CG6296-RA	399.738	-0.61759	0.14074	8.33619e-07	5.94737e-05	FBgn0039470
CG33494-RB	149.123	-0.616163	0.236866	0.000545534	0.00921859	FBgn0053494
alphaTry-RA	15992.5	-0.616076	0.127868	1.11724e-07	1.18614e-05	FBgn0003863
Aph-4-RA	1341.09	-0.613992	0.133956	3.66326e-07	2.96991e-05	FBgn0045699
CG18745-RA	88.8481	-0.613543	0.290925	0.00171109	0.0202381	FBgn0042102
CG17633-RA	3273.76	-0.613456	0.0825315	8.77025e-15	4.88832e-12	FBgn0032144
Cyp18a1-RB	328.268	-0.61068	0.18378	5.96273e-05	0.00173777	FBgn0010383
Gbeta76C-RA	337.346	-0.610278	0.184736	6.3743e-05	0.00181793	FBgn0004623
CG33223-RA	1150.26	-0.607799	0.129718	2.16779e-07	1.9141e-05	FBgn0053223
yip7-RA	14205.1	-0.607357	0.082616	1.71886e-14	8.05757e-12	FBgn0040060
CG42394-RD	64.728	-0.606655	0.362218	0.00384161	0.0347459	FBgn0259740
CG2269-RD	226.786	-0.606641	0.222126	0.000387249	0.00722487	FBgn0033484
CG14186-RA	108.74	-0.60589	0.350797	0.00347671	0.0327435	FBgn0036935
CG42704-RA	1017.31	-0.605274	0.110051	3.1179e-09	5.45204e-07	FBgn0261615
CG31343-RA	1940.64	-0.604894	0.115584	1.3306e-08	1.77109e-06	FBgn0051343
st-RA	120.544	-0.602395	0.293318	0.00194131	0.0219147	FBgn0003515
CG8317-RB	451.752	-0.601693	0.148228	3.71285e-06	0.000199877	FBgn0034140
CG43897-RM	2670.16	-0.601186	0.126207	1.46628e-07	1.43696e-05	FBgn0264489
CG42397-RA	660.94	-0.600566	0.153943	7.10548e-06	0.000331289	FBgn0259748
CG4462-RA	134.29	-0.600513	0.216869	0.000352176	0.00668634	FBgn0038752
CG2010-RB	87.5204	-0.600283	0.324285	0.00300415	0.0297348	FBgn0039667
CG8303-RD	651.881	-0.600262	0.144781	2.59651e-06	0.000148434	FBgn0034143
Rh4-RA	317.544	-0.600255	0.207426	0.000243154	0.00517529	FBgn0003250
CG43078-RN	1428.79	-0.5999	0.114494	1.30874e-08	1.76839e-06	FBgn0262508
Scp2-RA	186.421	-0.599769	0.209986	0.000269446	0.005537	FBgn0020907
CG5767-RA	331.374	-0.599513	0.26401	0.00131068	0.0167941	FBgn0034292
dnr1-RB	328.236	-0.599391	0.178974	5.74531e-05	0.00169127	FBgn0260866
Vha68-1-RA	315.739	-0.599352	0.202017	0.000197051	0.00433901	FBgn0265262
CG6426-RA	373.923	-0.599315	0.171488	3.34814e-05	0.00113101	FBgn0034162
CG18417-RA	59.5896	-0.598532	0.353703	0.00387319	0.0348548	FBgn0035780
Gpo-1-RB	1920.76	-0.59745	0.14075	1.6723e-06	0.000103567	FBgn0022160
klg-RA	234.385	-0.596872	0.214674	0.000345651	0.00661484	FBgn0017590
CG32984-RA	86.4711	-0.596798	0.299301	0.00223952	0.0243806	FBgn0052984
CG9673-RB	471.795	-0.596332	0.134511	7.18215e-07	5.29342e-05	FBgn0030775
Ptp52F-RB	215.391	-0.595165	0.170733	3.62868e-05	0.00118104	FBgn0034085
CG32642-RE	819.201	-0.594993	0.169399	3.27165e-05	0.00111361	FBgn0052642
Npc2h-RA	393.407	-0.594364	0.183418	8.0667e-05	0.00216033	FBgn0039801
Cyp4g15-RA	145.143	-0.593529	0.261532	0.00130182	0.0167527	FBgn0030304
Act79B-RB	1199.59	-0.592904	0.335728	0.00341918	0.0324041	FBgn0000045
CG10311-RB	119.757	-0.591288	0.240875	0.000819165	0.0121959	FBgn0038420
CG15531-RA	582.043	-0.590176	0.168811	3.44415e-05	0.00115037	FBgn0039755
Pkcdelta-RC	199.085	-0.588694	0.192823	0.000156621	0.00360916	FBgn0287828
ninaC-RB	1041.88	-0.587902	0.134583	9.62647e-07	6.70694e-05	FBgn0002938
CG43102-RD	276.625	-0.586973	0.220823	0.00048956	0.00854589	FBgn0262562
Diedel3-RA	510.188	-0.5857	0.157845	1.53202e-05	0.000618216	FBgn0085358
CG8097-RA	157.645	0.586193	0.225063	0.000580474	0.00956356	FBgn0030660
Spc25-RA	212.375	0.586737	0.215855	0.000423188	0.00770202	FBgn0087021
Sodh-1-RA	927.342	0.606225	0.124193	8.22634e-08	8.94664e-06	FBgn0024289
CG31109-RB	155.571	0.632728	0.217868	0.000228252	0.00490495	FBgn0051109
CG4377-RA	87.4294	0.650425	0.351848	0.00268362	0.0277317	FBgn0034664
pim-RA	484.276	0.653092	0.151515	1.18358e-06	7.87698e-05	FBgn0003087
Obp99a-RB	1611.49	0.663803	0.14166	1.97744e-07	1.76348e-05	FBgn0039678
Amy-p-RB	6073.97	0.676136	0.275608	0.00072474	0.0112007	FBgn0000079
CG2662-RB	198.137	0.689914	0.186692	1.40409e-05	0.000574389	FBgn0024993
knk-RA	28.512	0.712544	0.618393	0.00622224	0.0475492	FBgn0001321
Mal-A6-RD	684.642	0.748183	0.729025	0.00595465	0.0462978	FBgn0018195
Kr-h1-RA	542.677	0.812336	0.489093	0.00294201	0.0294796	FBgn0266450
CG15096-RA	1240.59	0.818859	0.15132	4.2461e-09	6.76192e-07	FBgn0034394
Mal-A1-RA	1524	0.835446	0.397969	0.00125227	0.016351	FBgn0002570
CG5245-RA	42.9107	0.872166	0.496929	0.00248139	0.0261573	FBgn0038047
Hsp70Bc-RA	418.953	0.884244	0.665988	0.00413569	0.0362656	FBgn0013279
Ipod-RB	98.8747	0.887593	0.298892	0.000137814	0.0032684	FBgn0030187
Lsp2-RB	6914.19	0.911997	0.138704	2.88121e-12	7.78626e-10	FBgn0002565
CR11538-RC	6507.11	0.920316	0.138114	1.60134e-12	4.60671e-10	FBgn0017424
CG31813-RA	46.957	0.933895	0.542853	0.00244016	0.0258449	FBgn0051813
CG3739-RB	145.929	0.934049	0.299209	8.34455e-05	0.00221478	FBgn0038702
CG3699-RA	320.138	1.03536	0.221937	1.59681e-07	1.53122e-05	FBgn0040349
CG4363-RA	348.053	1.04023	0.202014	1.38422e-08	1.81537e-06	FBgn0034663
Hsp70Bbb-RA	235.418	1.07878	0.601683	0.0019604	0.0220743	FBgn0051354
Hsp70Ba-RA	39.527	1.16613	0.57424	0.00129365	0.0166717	FBgn0013277
CG9463-RB	102.961	1.18985	0.299461	3.28039e-06	0.000182841	FBgn0032066
CG8093-RB	173.515	1.21358	0.262115	1.7771e-07	1.65085e-05	FBgn0033999
Tsf1-RC	2884.74	1.21959	0.41532	0.000137761	0.0032684	FBgn0022355
Mal-A7-RB	199.887	1.29824	0.597658	0.000876438	0.0126884	FBgn0033296
pirk-RB	64.4117	1.34945	0.475134	0.00017256	0.0038763	FBgn0034647
Hsp70Bb-RA	695.99	1.37069	0.474439	0.000141589	0.00332287	FBgn0013278
tobi-RA	1870.32	1.45848	0.38922	7.66733e-06	0.000347092	FBgn0261575
Tpc2-RB	102.269	2.38472	0.943422	0.000304908	0.0060426	FBgn0035078
Hsp70Aa-RA	46.0939	2.45277	0.593026	1.53205e-06	9.90062e-05	FBgn0013275
