## Supplementary for "Diet-induced plasticity of life-history traits and gene expression in outbred *Drosophila melanogaster* population": Table S6.xlsx

### Sheet: GO_PC0.25vs0.4_UPgenes
Table S6. GO Analysis of Transcripts Upregulated in P:C = 0.25 Diet vs. Baseline (P:C = 0.4) Diet.
GO.ID	source	Description	p_value	Genes
GO:0055002	GO:BP	striated muscle cell development	1.82688e-10	Mlc2-RA,Mhc-RK,up-RN,wupA-RB,Tm2-RA,fln-RA,Prm-RA,Zasp67-RE,Act88F-RA,Unc-89-RG,Zasp52-RN,tn-RF,Zasp66-RE
GO:0030239	GO:BP	myofibril assembly	1.82688e-10	Mlc2-RA,Mhc-RK,up-RN,wupA-RB,Tm2-RA,fln-RA,Prm-RA,Zasp67-RE,Act88F-RA,Unc-89-RG,Zasp52-RN,tn-RF,Zasp66-RE
GO:0003012	GO:BP	muscle system process	1.63092e-09	Mlc2-RA,Mhc-RK,up-RN,wupA-RB,Tm2-RA,Mlc1-RD,fln-RA,Unc-89-RG,tn-RF,RyR-RJ,Ca-alpha1D-RH
GO:0006936	GO:BP	muscle contraction	2.35218e-09	Mhc-RK,up-RN,wupA-RB,Tm2-RA,Mlc1-RD,fln-RA,Unc-89-RG,tn-RF,RyR-RJ,Ca-alpha1D-RH
GO:0055001	GO:BP	muscle cell development	5.26034e-09	Mlc2-RA,Mhc-RK,up-RN,wupA-RB,Tm2-RA,fln-RA,Prm-RA,Zasp67-RE,Act88F-RA,Unc-89-RG,Zasp52-RN,tn-RF,Zasp66-RE
GO:0051146	GO:BP	striated muscle cell differentiation	1.87591e-08	Mlc2-RA,Mhc-RK,up-RN,wupA-RB,Tm2-RA,fln-RA,Prm-RA,Zasp67-RE,Act88F-RA,Unc-89-RG,Zasp52-RN,tn-RF,Zasp66-RE,mspo-RB
GO:0042692	GO:BP	muscle cell differentiation	5.11409e-07	Mlc2-RA,Mhc-RK,up-RN,wupA-RB,Tm2-RA,fln-RA,Prm-RA,Zasp67-RE,Act88F-RA,Unc-89-RG,Zasp52-RN,tn-RF,Zasp66-RE,mspo-RB
GO:0031032	GO:BP	actomyosin structure organization	2.06063e-06	Mlc2-RA,Mhc-RK,up-RN,wupA-RB,Tm2-RA,fln-RA,Prm-RA,Zasp67-RE,Act88F-RA,Unc-89-RG,Zasp52-RN,tn-RF,Zasp66-RE
GO:0061061	GO:BP	muscle structure development	8.01812e-05	Mlc2-RA,Mhc-RK,up-RN,wupA-RB,Tm2-RA,fln-RA,Prm-RA,Zasp67-RE,Act88F-RA,jp-RB,Unc-89-RG,Zasp52-RN,tn-RF,Zasp66-RE,CG42319-RE,mspo-RB
GO:0003008	GO:BP	system process	0.000118862	Mlc2-RA,Obp83a-RB,Mhc-RK,up-RN,wupA-RB,Tm2-RA,Mlc1-RD,fln-RA,Obp83b-RA,ninaC-RB,Obp19d-RA,Obp19a-RC,Unc-89-RG,tn-RF,RyR-RJ,Ca-alpha1D-RH,svp-RC,Gad1-RB,nAChRbeta1-RA,Obp28a-RA,CanA1-RB,Obp56e-RB,lush-RA,2mit-RB
GO:0010927	GO:BP	cellular component assembly involved in morphogenesis	0.000245513	Mlc2-RA,Mhc-RK,up-RN,wupA-RB,Tm2-RA,fln-RA,Prm-RA,Zasp67-RE,Act88F-RA,Unc-89-RG,Zasp52-RN,tn-RF,Zasp66-RE
GO:0030036	GO:BP	actin cytoskeleton organization	0.000451848	Mlc2-RA,Mhc-RK,up-RN,wupA-RB,Tm2-RA,CG33521-RA,fln-RA,Prm-RA,Zasp67-RE,ninaC-RB,Act88F-RA,CG1674-RB,Unc-89-RG,Zasp52-RN,tn-RF,Zasp66-RE,CG42319-RE,zye-RA
GO:0030029	GO:BP	actin filament-based process	0.000742216	Mlc2-RA,Mhc-RK,up-RN,wupA-RB,Tm2-RA,CG33521-RA,fln-RA,Prm-RA,Zasp67-RE,ninaC-RB,Act88F-RA,CG1674-RB,Unc-89-RG,Zasp52-RN,tn-RF,Zasp66-RE,CG42319-RE,zye-RA
GO:0040003	GO:BP	chitin-based cuticle development	0.00150879	Cpr47Ea-RA,Cpr100A-RA,verm-RI,Cpr76Bd-RB,Cpr62Bb-RA,Cpr97Eb-RA,Gasp-RB,serp-RC,Cpr97Ea-RB,Cpr73D-RB
GO:0042335	GO:BP	cuticle development	0.00382003	Cpr47Ea-RA,Cpr100A-RA,ple-RC,verm-RI,Cpr76Bd-RB,Cpr62Bb-RA,Cpr97Eb-RA,Gasp-RB,serp-RC,Cpr97Ea-RB,Cpr73D-RB
GO:0097435	GO:BP	supramolecular fiber organization	0.00603046	Mlc2-RA,Mhc-RK,up-RN,wupA-RB,Tm2-RA,fln-RA,Prm-RA,Zasp67-RE,Act88F-RA,CG1674-RB,Unc-89-RG,Zasp52-RN,tn-RF,Zasp66-RE,zye-RA
GO:0007010	GO:BP	cytoskeleton organization	0.0104364	Mlc2-RA,Mhc-RK,up-RN,wupA-RB,Tm2-RA,TpnC4-RA,CG33521-RA,Strn-Mlck-RN,fln-RA,Prm-RA,Zasp67-RE,ninaC-RB,Act88F-RA,TpnC41C-RB,CG1674-RB,Unc-89-RG,Zasp52-RN,tn-RF,Zasp66-RE,TpnC25D-RB,CG42319-RE,zye-RA,ft-RA
GO:0140694	GO:BP	non-membrane-bounded organelle assembly	0.0153854	Mlc2-RA,Mhc-RK,up-RN,wupA-RB,Tm2-RA,fln-RA,Prm-RA,Zasp67-RE,Act88F-RA,Unc-89-RG,Zasp52-RN,tn-RF,Zasp66-RE
GO:0045214	GO:BP	sarcomere organization	0.0170239	Mhc-RK,up-RN,wupA-RB,Tm2-RA,fln-RA,Unc-89-RG
GO:0007608	GO:BP	sensory perception of smell	0.0365359	Obp83a-RB,Obp83b-RA,Obp19d-RA,Obp19a-RC,Obp28a-RA,Obp56e-RB,lush-RA
GO:0043292	GO:CC	contractile fiber	2.46578e-14	Mlc2-RA,Mhc-RK,up-RN,wupA-RB,Mlc1-RD,fln-RA,Prm-RA,Zasp67-RE,Act88F-RA,CG1674-RB,Unc-89-RG,Zasp52-RN,tn-RF,Zasp66-RE,RyR-RJ,TpnC25D-RB,CG42319-RE
GO:0030016	GO:CC	myofibril	2.07169e-13	Mlc2-RA,Mhc-RK,up-RN,wupA-RB,fln-RA,Prm-RA,Zasp67-RE,Act88F-RA,CG1674-RB,Unc-89-RG,Zasp52-RN,tn-RF,Zasp66-RE,RyR-RJ,TpnC25D-RB,CG42319-RE
GO:0030017	GO:CC	sarcomere	1.72994e-12	Mhc-RK,up-RN,wupA-RB,fln-RA,Prm-RA,Zasp67-RE,Act88F-RA,CG1674-RB,Unc-89-RG,Zasp52-RN,tn-RF,Zasp66-RE,RyR-RJ,TpnC25D-RB,CG42319-RE
GO:0015629	GO:CC	actin cytoskeleton	8.9411e-09	Mlc2-RA,Mhc-RK,up-RN,wupA-RB,Tm2-RA,Mlc1-RD,Prm-RA,Zasp67-RE,ninaC-RB,Act88F-RA,CG1674-RB,Zasp52-RN,Zasp66-RE,TpnC25D-RB,CG42319-RE
GO:0036379	GO:CC	myofilament	2.18538e-08	Mhc-RK,up-RN,wupA-RB,fln-RA,Prm-RA,Act88F-RA,TpnC25D-RB
GO:0062129	GO:CC	chitin-based extracellular matrix	4.97438e-08	Cpr47Ea-RA,Cpr100A-RA,verm-RI,Cpr76Bd-RB,Cpr62Bb-RA,Cpr97Eb-RA,Gasp-RB,serp-RC,Cpr97Ea-RB,Cpr73D-RB
GO:0099512	GO:CC	supramolecular fiber	7.37798e-07	Mlc2-RA,Mhc-RK,up-RN,wupA-RB,Tm2-RA,Mlc1-RD,fln-RA,Prm-RA,Zasp67-RE,Act88F-RA,CG1674-RB,Unc-89-RG,Zasp52-RN,tn-RF,Zasp66-RE,RyR-RJ,TpnC25D-RB,CG42319-RE
GO:0099081	GO:CC	supramolecular polymer	7.94032e-07	Mlc2-RA,Mhc-RK,up-RN,wupA-RB,Tm2-RA,Mlc1-RD,fln-RA,Prm-RA,Zasp67-RE,Act88F-RA,CG1674-RB,Unc-89-RG,Zasp52-RN,tn-RF,Zasp66-RE,RyR-RJ,TpnC25D-RB,CG42319-RE
GO:0030018	GO:CC	Z disc	4.74663e-05	Zasp67-RE,Act88F-RA,CG1674-RB,Zasp52-RN,tn-RF,Zasp66-RE,RyR-RJ,CG42319-RE
GO:0031674	GO:CC	I band	5.6996e-05	Zasp67-RE,Act88F-RA,CG1674-RB,Zasp52-RN,tn-RF,Zasp66-RE,RyR-RJ,CG42319-RE
GO:0031012	GO:CC	extracellular matrix	0.000137085	Cpr47Ea-RA,Cpr100A-RA,verm-RI,Cpr76Bd-RB,Cpr62Bb-RA,Cpr97Eb-RA,eys-RF,Gasp-RB,mspo-RB,serp-RC,Cpr97Ea-RB,Cpr73D-RB
GO:0005865	GO:CC	striated muscle thin filament	0.000314385	up-RN,wupA-RB,Act88F-RA,TpnC25D-RB
GO:0099080	GO:CC	supramolecular complex	0.000443336	Mlc2-RA,Mhc-RK,up-RN,wupA-RB,Tm2-RA,Mlc1-RD,fln-RA,Prm-RA,Zasp67-RE,Act88F-RA,CG1674-RB,Unc-89-RG,Zasp52-RN,tn-RF,Zasp66-RE,RyR-RJ,TpnC25D-RB,CG42319-RE
GO:0042641	GO:CC	actomyosin	0.0011052	Zasp67-RE,Zasp52-RN,Zasp66-RE,CG42319-RE
GO:0031941	GO:CC	filamentous actin	0.0011052	Zasp67-RE,Zasp52-RN,Zasp66-RE,CG42319-RE
GO:0097517	GO:CC	contractile actin filament bundle	0.0011052	Zasp67-RE,Zasp52-RN,Zasp66-RE,CG42319-RE
GO:0001725	GO:CC	stress fiber	0.0011052	Zasp67-RE,Zasp52-RN,Zasp66-RE,CG42319-RE
GO:0005576	GO:CC	extracellular region	0.00115964	Obp83a-RB,Nplp3-RA,CG13309-RA,retinin-RA,CG15533-RA,Obp83b-RA,Obp19d-RA,a10-RA,Obp19a-RC,Jhedup-RA,verm-RI,CG11458-RA,CG15534-RA,CG12869-RA,eys-RF,Obp28a-RA,Kaz1-ORFB-RE,Gasp-RB,mspo-RB,CG3348-RA,Cda5-RF,CG9451-RB,serp-RC,CG34034-RB,Obp56e-RB,lush-RA
GO:0016459	GO:CC	myosin complex	0.00134795	Mlc2-RA,Mhc-RK,Mlc1-RD,Prm-RA,ninaC-RB
GO:0030312	GO:CC	external encapsulating structure	0.00141985	Cpr47Ea-RA,Cpr100A-RA,verm-RI,Cpr76Bd-RB,Cpr62Bb-RA,Cpr97Eb-RA,eys-RF,Gasp-RB,mspo-RB,serp-RC,Cpr97Ea-RB,Cpr73D-RB
GO:0032432	GO:CC	actin filament bundle	0.00418993	Zasp67-RE,Zasp52-RN,Zasp66-RE,CG42319-RE
GO:0005863	GO:CC	striated muscle myosin thick filament	0.00610623	Mhc-RK,fln-RA,Prm-RA
GO:0005884	GO:CC	actin filament	0.0170061	Tm2-RA,Zasp67-RE,Zasp52-RN,Zasp66-RE,CG42319-RE
GO:0016460	GO:CC	myosin II complex	0.0208974	Mlc2-RA,Mhc-RK,Mlc1-RD
GO:0032982	GO:CC	myosin filament	0.0208974	Mhc-RK,fln-RA,Prm-RA
GO:0031672	GO:CC	A band	0.0241236	Mhc-RK,fln-RA,Prm-RA,Unc-89-RG
GO:0005861	GO:CC	troponin complex	0.0415713	up-RN,wupA-RB
GO:0042302	GO:MF	structural constituent of cuticle	3.19266e-06	CG8736-RB,Cpr47Ea-RA,Cpr100A-RA,Cpr76Bd-RB,Cpr62Bb-RA,Cpr97Eb-RA,zye-RA,Cpr97Ea-RB,Cpr73D-RB
GO:0005214	GO:MF	structural constituent of chitin-based cuticle	3.16173e-05	Cpr47Ea-RA,Cpr100A-RA,Cpr76Bd-RB,Cpr62Bb-RA,Cpr97Eb-RA,zye-RA,Cpr97Ea-RB,Cpr73D-RB
GO:0008010	GO:MF	structural constituent of chitin-based larval cuticle	8.04544e-05	Cpr47Ea-RA,Cpr100A-RA,Cpr76Bd-RB,Cpr62Bb-RA,Cpr97Eb-RA,Cpr97Ea-RB,Cpr73D-RB
GO:0005549	GO:MF	odorant binding	8.04544e-05	Obp83a-RB,Obp83b-RA,Obp19d-RA,Obp19a-RC,Obp28a-RA,Obp56e-RB,lush-RA
GO:0051371	GO:MF	muscle alpha-actinin binding	8.27882e-05	Zasp67-RE,Zasp52-RN,Zasp66-RE,CG42319-RE
GO:0051393	GO:MF	alpha-actinin binding	0.000245427	Zasp67-RE,Zasp52-RN,Zasp66-RE,CG42319-RE
GO:0005550	GO:MF	pheromone binding	0.000245427	Obp83a-RB,Obp19d-RA,Obp28a-RA,lush-RA
GO:0042805	GO:MF	actinin binding	0.000245427	Zasp67-RE,Zasp52-RN,Zasp66-RE,CG42319-RE
GO:0005509	GO:MF	calcium ion binding	0.0054288	Mlc2-RA,up-RN,Mlc1-RD,TpnC4-RA,TpnC41C-RB,RyR-RJ,TpnC25D-RB,eys-RF,Scp1-RB,ft-RA,CG33978-RF
GO:0003779	GO:MF	actin binding	0.00882748	Mhc-RK,wupA-RB,Tm2-RA,Zasp67-RE,ninaC-RB,CG1674-RB,Unc-89-RG,Zasp52-RN,Zasp66-RE,CG42319-RE
