## Supplementary for "Diet-induced plasticity of life-history traits and gene expression in outbred *Drosophila melanogaster* population": Table S7.xlsx

### Sheet: GO_PC0.7vs0.4_DOWNgenes
Table S7. GO Analysis of Transcripts Downregulated in P:C = 0.7 Diet vs. Baseline (P:C = 0.4) Diet.
GO.ID	source	Description	p_value	Genes
GO:0035337	GO:BP	fatty-acyl-CoA metabolic process	0.000288232	CG4830-RA,CG8834-RA,CG10096-RD,CG5065-RA,CG17562-RA,CG17560-RA,CG8303-RD,CG9993-RA
GO:1901568	GO:BP	fatty acid derivative metabolic process	0.000421225	CG4830-RA,CG8834-RA,CG10096-RD,CG5065-RA,CG17562-RA,CG17560-RA,CG8303-RD,CG9993-RA
GO:0035383	GO:BP	thioester metabolic process	0.0157664	CG4830-RA,CG8834-RA,CG10096-RD,CG5065-RA,CG17562-RA,CG17560-RA,CG8303-RD,CG9993-RA
GO:0006637	GO:BP	acyl-CoA metabolic process	0.0157664	CG4830-RA,CG8834-RA,CG10096-RD,CG5065-RA,CG17562-RA,CG17560-RA,CG8303-RD,CG9993-RA
GO:0035336	GO:BP	long-chain fatty-acyl-CoA metabolic process	0.0230272	CG10096-RD,CG5065-RA,CG17562-RA,CG17560-RA,CG8303-RD
GO:0005576	GO:CC	extracellular region	1.62595e-07	CG43673-RA,CG17192-RA,CG17633-RA,Ag5r2-RA,CG34324-RA,Muc68D-RB,Apoltp-RC,CG3868-RA,mesh-RC,Cht9-RA,alphaTry-RA,CG14820-RA,CG5550-RB,CG9673-RB,PGRP-SC2-RA,CG6296-RA,ndl-RA,CG30031-RA,LysP-RA,ltl-RB,Npc2f-RA,Nep4-RA,thetaTry-RA,CG32751-RB,CG42397-RA,zetaTry-RA,Diedel3-RA,CG6426-RA,CG7025-RA,Nplp1-RA,gammaTry-RA,Npc2h-RA,Idgf1-RA,CG1552-RC,CG15201-RA,Proc-RA,TotA-RA,CG18745-RA,Lectin-galC1-RB,CG4835…
GO:0005615	GO:CC	extracellular space	1.08438e-06	CG17192-RA,CG17633-RA,Ag5r2-RA,Apoltp-RC,CG3868-RA,mesh-RC,Cht9-RA,alphaTry-RA,CG14820-RA,CG5550-RB,CG9673-RB,CG6296-RA,CG30031-RA,LysP-RA,ltl-RB,Nep4-RA,thetaTry-RA,zetaTry-RA,Diedel3-RA,CG6426-RA,CG7025-RA,Nplp1-RA,gammaTry-RA,Npc2h-RA,CG1552-RC,CG15201-RA,Proc-RA,TotA-RA,CG18417-RA,trn-RB,Lsp1gamma-RA
GO:0043292	GO:CC	contractile fiber	0.00756011	Mlc2-RA,Mlc1-RD,fln-RA,wupA-RB,CG43897-RM,l(2)efl-RC,Act88F-RA,CG42319-RE,TpnC25D-RB,Zasp67-RE
GO:0030016	GO:CC	myofibril	0.0270806	Mlc2-RA,fln-RA,wupA-RB,CG43897-RM,l(2)efl-RC,Act88F-RA,CG42319-RE,TpnC25D-RB,Zasp67-RE
GO:0004252	GO:MF	serine-type endopeptidase activity	3.18339e-09	Jon65Aii-RA,CG17571-RB,Jon65Aiii-RA,Jon99Fi-RA,yip7-RA,CG11911-RA,Jon65Aiv-RA,Jon65Ai-RB,CG17234-RA,alphaTry-RA,CG9673-RB,ndl-RA,CG30031-RA,thetaTry-RA,CG30025-RA,Jon44E-RA,zetaTry-RA,CG17239-RB,CG5246-RA,gammaTry-RA,CG4259-RB,CG6048-RA,Jon66Ci-RA
GO:0008233	GO:MF	peptidase activity	1.89157e-08	CG31233-RB,CG31198-RA,Jon65Aii-RA,CG17571-RB,Jon65Aiii-RA,CG17633-RA,Jon99Fi-RA,yip7-RA,CG11911-RA,Jon65Aiv-RA,Jon65Ai-RB,CG17234-RA,CG31343-RA,CG8773-RB,alphaTry-RA,CG8774-RB,CG14820-RA,CG9673-RB,ndl-RA,CG30031-RA,Nep4-RA,thetaTry-RA,CG30025-RA,Jon44E-RA,zetaTry-RA,CG17239-RB,CG5246-RA,CG7025-RA,gammaTry-RA,CG4259-RB,CG6048-RA,CG6508-RA,CG6225-RA,Jon66Ci-RA,CG18417-RA
GO:0008236	GO:MF	serine-type peptidase activity	4.60319e-08	Jon65Aii-RA,CG17571-RB,Jon65Aiii-RA,Jon99Fi-RA,yip7-RA,CG11911-RA,Jon65Aiv-RA,Jon65Ai-RB,CG17234-RA,alphaTry-RA,CG9673-RB,ndl-RA,CG30031-RA,thetaTry-RA,CG30025-RA,Jon44E-RA,zetaTry-RA,CG17239-RB,CG5246-RA,gammaTry-RA,CG4259-RB,CG6048-RA,Jon66Ci-RA
GO:0017171	GO:MF	serine hydrolase activity	3.25781e-07	Jon65Aii-RA,CG17571-RB,Jon65Aiii-RA,CG17192-RA,Jon99Fi-RA,yip7-RA,CG11911-RA,Jon65Aiv-RA,Jon65Ai-RB,CG17234-RA,alphaTry-RA,CG9673-RB,ndl-RA,CG30031-RA,thetaTry-RA,CG30025-RA,Jon44E-RA,zetaTry-RA,CG17239-RB,CG5246-RA,gammaTry-RA,Lip4-RC,CG4259-RB,CG6048-RA,Jon66Ci-RA
GO:0004175	GO:MF	endopeptidase activity	4.0072e-06	Jon65Aii-RA,CG17571-RB,Jon65Aiii-RA,Jon99Fi-RA,yip7-RA,CG11911-RA,Jon65Aiv-RA,Jon65Ai-RB,CG17234-RA,alphaTry-RA,CG9673-RB,ndl-RA,CG30031-RA,Nep4-RA,thetaTry-RA,CG30025-RA,Jon44E-RA,zetaTry-RA,CG17239-RB,CG5246-RA,gammaTry-RA,CG4259-RB,CG6048-RA,CG6508-RA,Jon66Ci-RA
GO:0008235	GO:MF	metalloexopeptidase activity	0.000265842	CG31233-RB,CG31198-RA,CG17633-RA,CG31343-RA,CG8773-RB,CG8774-RB,CG14820-RA,CG7025-RA,CG6225-RA,CG18417-RA
GO:0008061	GO:MF	chitin binding	0.00303162	CG43673-RA,CG14645-RA,CG34324-RA,Muc68D-RB,Peritrophin-15a-RA,Cht9-RA,CG42397-RA,Idgf1-RA,CG4835-RB
GO:0102965	GO:MF	alcohol-forming long-chain fatty acyl-CoA reductase activity	0.00396748	CG10096-RD,CG5065-RA,CG17562-RA,CG17560-RA,CG8303-RD
GO:0080019	GO:MF	alcohol-forming very long-chain fatty acyl-CoA reductase activity	0.00396748	CG10096-RD,CG5065-RA,CG17562-RA,CG17560-RA,CG8303-RD
GO:0008238	GO:MF	exopeptidase activity	0.0193935	CG31233-RB,CG31198-RA,CG17633-RA,CG31343-RA,CG8773-RB,CG8774-RB,CG14820-RA,CG7025-RA,CG6225-RA,CG18417-RA
GO:0070006	GO:MF	metalloaminopeptidase activity	0.0250138	CG31233-RB,CG31198-RA,CG31343-RA,CG8773-RB,CG8774-RB,CG6225-RA
GO:0008237	GO:MF	metallopeptidase activity	0.0379849	CG31233-RB,CG31198-RA,CG17633-RA,CG31343-RA,CG8773-RB,CG8774-RB,CG14820-RA,Nep4-RA,CG7025-RA,CG6225-RA,CG18417-RA
